# The ER-SURF pathway uses ER-mitochondria contact sites for protein targeting to mitochondria

**DOI:** 10.1101/2023.08.10.552816

**Authors:** Christian Koch, Markus Räschle, Cristina Prescianotto-Baschong, Anne Spang, Johannes M. Herrmann

**Affiliations:** Cell Biology, University of Kaiserslautern, Germany; Molecular Genetics, University of Kaiserslautern, Germany; Biozentrum, University of Basel, 4056 Basel, Switzerland

**Author notes:** to whom corresponding should be sent: Johannes M. Herrmann, Cell Biology, University of Kaiserslautern, Erwin-Schrödinger-Strasse 13, 67663 Kaiserslautern, Germany.

**Keywords:** Contact sites, Endoplasmic reticulum, ERMES, ER-SURF, Protein import, Protein targeting, Mitochondria

## Abstract

Most mitochondrial proteins are synthesized on cytosolic ribosomes and imported into mitochondria in a post-translational reaction. Mitochondrial precursor proteins which use the ER-SURF pathway employ the surface of the endoplasmic reticulum (ER) as an important sorting platform. How they reach the mitochondrial import machinery from the ER is not known. Here we show that mitochondrial contact sites play a crucial role in the ER-to-mitochondria transfer of precursor proteins. The ER encounter structure (ERMES) and Tom70 are part of two parallel and partially redundant ER-to-mitochondria transfer routes. When ER-to-mitochondria transfer is prevented, many mitochondrial precursor proteins associate with ER membranes, resulting in mitochondrial dysfunction. Our observations support an active role of the ER in mitochondrial protein biogenesis.
