## Supplemental Table S1 for "The ER-SURF pathway uses ER-mitochondria contact sites for protein targeting to mitochondria"

### Sheet: Description
Sheets
Name	Description
ER-SURF	List of putative ER-SURF clients as determined by IP-MS experiment
Columns
Name	Description
SysName	Gene systematic name
StdName	Gene standard name
Localization	Mitochondrial sublocalization
Type	Shows wether a protein is soluable or embedded in a membrane
MaxLocalHydrophobicity	Gives the peak of scaled local hydrobhobicity calculated accroding to Kyte and Doolittle
Class in Shkya et al., 2022	Fate of the protein after treament with CCCP as determiend by Shakya et al., 2021

### Sheet: ER_SURF
SysName	StdName	Localization	Type	MaxLocalHydrophobicity	Class in Shkya et al., 2021
YBR078W	ECM33	IM	Membrane	0.68681	-
YOL077W-A	ATP19	IM	Membrane	0.66081	-
YHR199C	AIM46	IM	Membrane	0.631762	Reduced
YKL141W	SDH3	IM	Membrane	0.740238	-
YNL052W	COX5A	IM	Membrane	0.72019	Reduced
YOR266W	PNT1	IM	Membrane	0.728524	Reduced
YKL195W	MIA40	IM	Membrane	0.651333	-
YPR058W	YMC1	IM	Membrane	0.678857	-
YPL132W	COX11	IM	Membrane	0.713286	-
YGR235C	MIC26	IM	Membrane	0.650238	ER
YDR231C	COX20	IM	Membrane	0.64919	Reduced
YLR077W	FMP25	IM	Membrane	0.69219	-
YEL024W	RIP1	IM	Membrane	0.640238	Reduced
YMR157C	AIM36	IM	Membrane	0.69319	-
YNR018W	RCF2	IM	Membrane	0.665143	-
YER141W	COX15	IM	Membrane	0.725952	Reduced
YML030W	RCF1	IM	Membrane	0.670905	Reduced
YML081C-A	ATP18	IM	Membrane	0.608048	-
YDL004W	ATP16	IM	Membrane	0.611143	-
YER154W	OXA1	IM	Membrane	0.688286	ER
YGR183C	QCR9	IM	Membrane	0.68681	ER
YIL157C	COA1	IM	Membrane	0.704762	-
YDR512C	EMI1	IM	Membrane	0.558286	-
YML129C	COX14	IM	Membrane	0.643429	Reduced
YLL041C	SDH2	IM	Membrane	0.601667	-
YJR095W	SFC1	IM	Membrane	0.690571	-
YGR147C	NAT2	IM	Membrane	0.74181	Reduced
YJL054W	TIM54	IM	Membrane	0.666048	Reduced
YOR211C	MGM1	IM	Membrane	0.625333	-
YDR316W	OMS1	IM	Membrane	0.679429	Reduced
YMR089C	YTA12	IM	Membrane	0.694048	Reduced
YOR222W	ODC2	IM	Membrane	0.660333	-
YPL063W	TIM50	IM	Membrane	0.603714	Reduced
YLR008C	PAM18	IM	Membrane	0.627048	-
YDL174C	DLD1	IM	Membrane	0.594238	-
YGR231C	PHB2	IM	Membrane	0.673048	-
YBR262C	MIC12	IM	Membrane	0.617	Reduced
YKR016W	MIC60	IM	Membrane	0.614762	-
YNL100W	MIC27	IM	Membrane	0.678333	Reduced
YOL027C	MDM38	IM	Membrane	0.726333	-
YBL030C	PET9	IM	Membrane	0.678286	-
YDL067C	COX9	IM	Membrane	0.644524	-
YMR302C	YME2	IM	Membrane	0.775619	-
YFR033C	QCR6	IM	Membrane	0.594238	-
YOR271C	FSF1	IM	Membrane	0.718048	Reduced
YGR181W	TIM13	IS	Soluable	0.525381	-
YKR066C	CCP1	IS	Soluable	0.616381	Reduced
YBR091C	TIM12	IS	Soluable	0.601571	-
YMR002W	MIX17	IS	Soluable	0.620714	-
YJL066C	MPM1	IS	Soluable	0.586714	Reduced
YJR135W-A	TIM8	IS	Soluable	0.524857	-
YOR090C	PTC5	IS	Soluable	0.642762	-
YMR145C	NDE1	IS	Soluable	0.640714	Reduced
YJR048W	CYC1	IS	Soluable	0.491571	-
YLR355C	ILV5	MA	Soluable	0.559762	-
YDL202W	MRPL11	MA	Soluable	0.607381	-
YCR028C-A	RIM1	MA	Soluable	0.545571	-
YMR286W	MRPL33	MA	Soluable	0.56781	-
YGR244C	LSC2	MA	Soluable	0.688476	-
YKL192C	ACP1	MA	Soluable	0.57719	-
YOR020C	HSP10	MA	Soluable	0.573524	-
YPL215W	CBP3	MA	Soluable	0.583	-
YLR304C	ACO1	MA	Soluable	0.620238	-
YML078W	CPR3	MA	Soluable	0.582571	-
YHR083W	SAM35	OM	Membrane	0.620095	-
YHR198C	AIM18	OM	Membrane	0.596238	-
YML013W	UBX2	OM	Membrane	0.68719	-
YBL057C	PTH2	OM	Membrane	0.624333	-
YGR028W	MSP1	OM	Membrane	0.638143	-
YNL026W	SAM50	OM	Membrane	0.594143	-
YER019W	ISC1	OM	Membrane	0.713762	-
YER004W	FMP52	OM	Membrane	0.587333	-
YBL098W	BNA4	OM	Membrane	0.70481	-
YPL186C	UIP4	OM	Membrane	0.583619	-
YOR045W	TOM6	OM	Membrane	0.66719	-
YBR179C	FZO1	OM	Membrane	0.689952	-
YNL131W	TOM22	OM	Membrane	0.68719	-
YIL065C	FIS1	OM	Membrane	0.717619	-
YPR133W-A	TOM5	OM	Membrane	0.628571	-
YNL070W	TOM7	OM	Membrane	0.60581	-
YMR203W	TOM40	OM	Membrane	0.639667	-
YKL027W	TCD2	OM	Membrane	0.674	-
YDR326C	YSP2		Soluable	0.746524	-
YLR305C	STT4		Soluable	0.66981	-
