## Supplemental Table S2 for "The ER-SURF pathway uses ER-mitochondria contact sites for protein targeting to mitochondria"

### Sheet: Sheet1
Strain	Genotype	Reference
YPH499 (WT)	MATa ade2‐101 his3‐200 leu2‐1 ura3‐52 trp1‐63 lys2‐80	Sikorski and Hieter, 1989
∆djp1	YPH499 DJP1::NatMX
∆mdm34	YPH499 MDM34::KanMX	This study
∆djp1∆mdm34	YPH499 DJP1::NatMX MDM34::KanMX	This study
WT + Oxa1-HA	YPH499 + pYX223-Oxa1-HA	This study
∆djp1 + Oxa1-HA	YPH499 DJP1::NatMX + pYX223-Oxa1-HA	This study
∆mdm34 + Oxa1-HA	YPH499 MDM34::KanMX + pYX223-Oxa1-HA	This study
WT + p415	YPH499 + p415	This study
∆djp1∆mdm34 + 415	YPH499 DJP1::NatMX MDM34::KanMX + p415	This study
WT + Tether	YPH499 + p415GDP-Chimera	This study
∆djp1∆mdm34 + Tether	YPH499 DJP1::NatMX MDM34::KanMX + p415GDP-Chimera	This study
WT + CRISPRi EV	YPH499 + pKR366	This study
WT + CRISPRi MDM34	YPH499 + pKR366-MDM34	This study
WT + CRISPRi EV + mtNeonGreen	YPH499 + pKR366 + pRS306-Su9-mNeonGreen	This study
WT + CRISPRi MDM34 + mtNeonGreen	YPH499 + pKR366-MDM34 + pRS306-Su9-mNeonGreen	This study
Mdm34-HA + CRISPRi MDM34	YPH499 MDM34::6xHA-NatMX	This study
∆tom70+ CRISPRi EV	YPH499 TOM70::NatMX + pKR366	This study
∆tom70+ CRISPRi MDM34	YPH499 TOM70::NatMX + pKR366-MDM34	This study
∆djp1 + CRISPRi EV	YPH499 DJP1::NatMX + pKR366	This study
∆djp1+ CRISPRi MDM34	YPH499 DJP1::NatMX + pKR366-MDM34	This study
∆lam6 + CRISPRi EV	YPH499 LAM6::NatMX + pKR366	This study
∆lam6+ CRISPRi MDM34	YPH499 LAM6::NatMX + pKR366-MDM34	This study
WT + CRISPRi EV + Oxa1-HA	YPH499 + pKR366 + pYX223-Oxa1-HA	This study
WT + CRISPRi MDM34 + Oxa1-HA	YPH499 + pKR366-MDM34 + pYX223-Oxa1-HA	This study
∆tom70+ CRISPRi EV + Oxa1-HA	YPH499 TOM70::NatMX + pKR366 + pYX223-Oxa1-HA	This study
∆tom70+ CRISPRi MDM34 + Oxa1-HA	YPH499 TOM70::NatMX + pKR366-MDM34 + pYX223-Oxa1-HA	This study
WT + b2-DHFR	YPH499 + pYX233-b2-DHFR	This study
WT + CRISPRi EV + HSE-YFP	YPH499 + pKR366 + pNH605-HSE-YFP	This study
WT + CRISPRi MDM34 + HSE-YFP	YPH499 + pKR366-MDM34 + pNH605-HSE-YFP	This study
∆tom70+ CRISPRi EV + HSE-YFP	YPH499 TOM70::NatMX + pKR366 + pNH605-HSE-YFP	This study
∆tom70+ CRISPRi MDM34 + HSE-YFP	YPH499 TOM70::NatMX + pKR366-MDM34 + pNH605-HSE-YFP	This study
WT + CRISPRi EV + PACE-YFP	YPH499 + pKR366 + pNH605-PACE-YFP	This study
WT + CRISPRi MDM34 + PACE-YFP	YPH499 + pKR366-MDM34 + pNH605-PACE-YFP	This study
∆tom70+ CRISPRi EV + PACE-YFP	YPH499 TOM70::NatMX + pKR366 + pNH605-PACE-YFP	This study
∆tom70+ CRISPRi MDM34 + PACE-YFP	YPH499 TOM70::NatMX + pKR366-MDM34 + pNH605-PACE-YFP	This study
WT + CRISPRi EV + PDRE-YFP	YPH499 + pKR366 + pNH605-PDRE-YFP	This study
WT + CRISPRi MDM34 + PDRE-YFP	YPH499 + pKR366-MDM34 + pNH605-PDRE-YFP	This study
∆tom70+ CRISPRi EV + PDRE-YFP	YPH499 TOM70::NatMX + pKR366 + pNH605-PDRE-YFP	This study
∆tom70+ CRISPRi MDM34 + PDRE-YFP	YPH499 TOM70::NatMX + pKR366-MDM34 + pNH605-PDRE-YFP	This study
Rtn1-bait	YPH499 RTN1::MYC-3Csite-FLAG-KanMX	This study
Sec63-bait	YPH499 SEC63::MYC-3Csite-FLAG-KanMX	This study
Tom20-bait	YPH499 TOM20::MYC-3Csite-FLAG-KanMX	This study
∆tom70 Rtn1-bait	YPH499 TOM70::NatMX RTN1::MYC-3Csite-FLAG-KanMX	This study
∆tom70 Sec63-bait	YPH499 TOM70::NatMX SEC63::MYC-3Csite-FLAG-KanMX	This study
∆tom70 Tom20-bait	YPH499 TOM70::NatMX TOM20::MYC-3Csite-FLAG-KanMX	This study
