## Supplemental Table S3 for "The ER-SURF pathway uses ER-mitochondria contact sites for protein targeting to mitochondria"

### Sheet: Tabelle1
Plasmid	Description	Reference
pYX223-Oxa1-HA	2µ, pGAL-Oxa1-HA, HIS3	Hansen et al., 2018
p415	ARS/CEN, LEU2	Mumber et al., 1995
p415GPD-Chimera	ARS/CEN, pGPD-Tom70_TMD-GFP-Ubc6_TA, LEU2	Kornmann et al., 2009
pKR366	ARS/CEN, pTEF-dCas9-Mxi, URA3	Backes et al., 2020
pKR366-MDM34	ARS/CEN, pTEF-dCas9-Mxi, MDM34 gRNA, URA3	This study
pRS303-Su9-mNeonGreen	INT, pTEF-Su9-mNeonGreen, HIS3	Lenhard et al., 2023
pYX233 b2-DHFR	2µ, pGAL-b2-DHFR, TRP1	Boos et al., 2019
pNH605-HSE-YFP	INT, pCYC1_4xHSE-YFP, LEU2	Boos et al., 2019
pNH605-PACE-YFP	INT, pCYC1_4xPACE-YFP, LEU2	Boos et al., 2019
pNH605-PDRE-YFP	INT, pCYC1_4xPDRE-YFP, LEU2	This study
pJR2	MYC-3Csite-FLAG-KanMX	Reinhard et al ., 2023
pYM17	6xHA-NatMX	Janke et al., 2004
