## Supplemental Table S4 for "The ER-SURF pathway uses ER-mitochondria contact sites for protein targeting to mitochondria"

### Sheet: Tabelle1
Primer	Sequence [5' - 3']	Usage
ACT1 fwd	AGAGTTGCCCCAGAAGAACACC	qPCR SYBR Green
ACT1 rev	CGACGTGAGTAACACCATCACC
TFC1 fwd	TGAGAGAGCTCTTCGCTAGACGTCCA	qPCR SYBR Green
TFC1 rev	TCCACTGAACTTCTGGGGTCTATACCA
MDM34 fwd	CCACAACCAAAGTCATCAACC	qPCR SYBR Green
MDM34 rev	GTCGTCGTTGCTGTTACTC
ACT1 Taqman fwd	CTCCTCGTGCTGTCTTCC	qPCR Taqman
ACT1 Taqman rev	TGGTGACAATACCGTGTTCA
ACT1 Taqman Probe	6FAM-TCGTCGGTAGACCAAGACACCAAGGT-BHQ1
HAC1i Taqman fwd	ACAATTCAATTGATCTTGACAATTGG	qPCR Taqman
HAC1i Taqman rev	TCAATTCAAATGAATTCAAACCTGAC
HAC1i Taqman Probe	6FAM-CGTAATCCAGAAGCGCA-BHQ1
MDM34 gRNA fwd	aggGAGACCAATTAGAAGAGTCA	gRNA for pKR366
MDM34 gRNA rev	aacTGACTCTTCTAATTGGTCTC
MDM34 HA Tag fwd	CTTCAAATAACTGGAAATGGGGCATGGAGGATAGCCCCCCACCATATCATCGTACGCTGCAGGTCGAC	genomic tagging of MDM34 with HA
MDM34 HA Tag rev	GGAGAGTATGTATTTGTGTAGTTATGTACTTAGATATGTAACTTAATTTAATCGATGAATTCGAGCTCG
CK-Sec63-bait-for	GATATCGATACGGATACAGAAGCTGAAGATGATGAATCACCAGAAGGTGGAGAACAAAAGTTG	genomic tagging of SEC63 with bait
CK-Sec63-bait-rev	CGTCTAAGAGCTAAAATGAAAAACTATACTAATCACTTATATCTAGAATTCGAGCTCGTTTAAAC
CK-Rtn1-bait-for	TGAAGAAAAGTACAAAAAACTTGCAAAATGAATTGGAAAAAAACAACGCTGGTGGAGAACAAAA	genomic tagging of RTN1 with bait
CK-Rtn1-bait-rev	GAGACAAAAGTTAGCTATTCTTGTTTGAAATGAAAAAAAAAAAGCACTCAGAATTCGAGCTCGTTTAAAC
CK-Tom20-bait-for	GAAGCAAGGCCGAATCTGATGCGGTTGCTGAAGCTAACGATATCGATGACGGTGGAGAACAAAA	genomic tagging of TOM20 with bait
CK-Tom20-bait-rev	AGTAAAAGAAACAAAAACGGAGAAAAAAAGCAAGCAAAATGTTACTCTCAGAATTCGAGCTCGTTTAAAC
